# Microbial eukaryotic predation pressure and biomass at deep-sea hydrothermal vents: Implications for deep-sea carbon cycling

**DOI:** 10.1101/2023.08.11.552852

**Authors:** Sarah K. Hu, Rika E. Anderson, Maria G. Pachiadaki, Virginia P. Edgcomb, Margrethe H. Serres, Sean P. Sylva, Christopher R. German, Jeffrey S. Seewald, Susan Q. Lang, Julie A. Huber

## Abstract

Deep-sea hydrothermal vent geochemistry shapes the foundation of the microbial food web by fueling chemolithoautotrophic microbial activity. Microbial eukaryotes (or protists) play a critical role in hydrothermal vent food webs as consumers, hosts of symbiotic bacteria, and as a nutritional source to higher trophic levels. We measured cell abundances and predation pressures of vent-associated microbial eukaryotes in low temperature diffuse hydrothermal fluids at the Von Damm and Piccard vent fields along the Mid-Cayman Rise in the Western Caribbean Sea. We present findings from experiments performed under *in situ* pressure that show higher cell abundances and grazing rates compared to those done at 1 atmosphere (shipboard ambient pressure); this trend was attributed to the impact of depressurization on cell integrity. A relationship between protistan grazing rate, prey cell abundance, and temperature of end member hydrothermal vent fluid was observed at both vent fields, regardless of experimental approach. The quantification of protistan biomass and grazing pressure shows that hydrothermally-fueled microbial food webs play a significant role in the broader deep-sea carbon budget by contributing to local carbon export and supply of nutrient resources to the deep ocean.
