## supplementary tables for "Microbial eukaryotic predation pressure and biomass at deep-sea hydrothermal vents: Implications for deep-sea carbon cycling"

### Sheet: Table S1
Table S1. Metadata for all sites sampled at the Mid-Cayman Rise (derived from Hu et al. 2022).
Table S1.
	​	​	​	​	Temperature (°C)​	pH​	Percent Seawater​	Mg mmol/L (mM)​	H2 µmol/L (µM)​	H2S mmol/L (mM)​	CH4 µmol/L (µM)​	Microbial concentration (cells/mL)​
FIELD	VENT	SAMPLETYPE	FLUID_ORIGIN	Depth (m)​									Lat, Long	Type
Piccard	BSW	Background	CTD005	4776	4.46	nd	100	53.7	nd	nd	nd	11860.2	18.547980, -81.718180	CTD
Piccard	Plume	Plume	CTD004	4944	4.46	nd	100	nd	nd	nd	nd	51429.1	18.546767, -81.718200	CTD
Piccard	LotsOShrimp	Vent	J21242HOG14	4967	19	6.32	99.6	53.5	1.33	NA	11.8738	53878.1	18.546789, -81.718356	HOG
Piccard	Shrimpocalypse	Vent	J21240HOG14	4945	85	5.11	81.7	43.9	0	NA	27.5348	238586	18.546674, -81.717806	HOG
Piccard	LotsOShrimp	Vent	J21241HOG14	4967	36	5.92	94.9	51	22700	NA	11.4643	53878.1	18.546789, -81.718356	HOG
Von Damm	BSW	Background	CTD002	2400	4.181	nd	100	nd	nd	nd	nd	34705.9	18.374183, -81.781533	CTD
Von Damm	Plume	Plume	CTD003	1979	4.208	nd	100	nd	nd	nd	nd	16478.3	18.377600, -81.799317	CTD
Von Damm	ArrowLoop	Vent	J21243HOG18	2309	137	5.69	33.8	18.1	11500	1.74	1893.66	10369.8	18.376659, -81.797986	HOG
Von Damm	WhiteCastle	Vent	J21235HOG12	2307	108	5.49	16.6	8.9	14500	1.96	2251.92	nd	18.377005, -81.798088	HOG
Von Damm	MustardStand	Vent	J21243HOG14	2374	108	5.63	36.2	19.4	9800	1.79	1819.96	56677	18.375130, -81.797488	HOG
Von Damm	Rav2	Vent	J21238HOG14	2389.6	94	5.81	33.4	18	10200	1.37	1893.66	nd	18.375112, -81.797180	HOG
Von Damm	OldManTree	Vent	J21238HOG20	2375.8	121.6	5.69	25.6	13.7	11600	1.77	1985.78	nd	18.375069, -81.797678	HOG
Von Damm	ShrimpHole	Vent	J21244HOG18	2376	21	7.72	96.4	51.8	5.52744	nd	218.027	nd	18.374893, -81.797441	HOG
Von Damm	X18	Vent	J21235HOG20	2377	48	6.99	52	28	nd	2.11	1310.21	111430	18.374810, -81.797411	HOG
Von Damm	Bartizan	Vent	J21244HOG12	2307	129	5.8	42.2	22.7	9400	1.6	1617.29	16163.4	18.798096, -81.377907	HOG
Von Damm	Rav2	Vent	J21244HOG20	2388.9	98.2	5.81	33.4	18	10200	1.37	1893.66	nd	18.375254, -81.797176	HOG
nd indicates no data available​

### Sheet: Table S2
Table S2. Complete experiment details for all shipboard and IGT grazing assays, including ROV Jason number, time points, number of replicates, controls, and volumes. Table also reports major results from cell counts, grazing rate, clearance rate, and percent bacterial turnover percentage.
Vent Field	Site Name	ROV Jason dive number of CTD cast	Shipboard bag or IGT experiment	Time points	Number of replicates (treatment)	Volume of treatment (L)	Number of replicates (control)	Volume of control (L)	Average eukaryote cells ml-1	Eukaryote cell ml-1 (min / max)	Eukaryote cells ml-1 SEM	Average prokaryote cells ml-1	Prokaryote cell ml-1 (min / max)	Prokaryote cells ml-1 SEM	FLP ml-1	Grazing rate day-1	Slope	Rate min-1	mL grazer-1 hr-1	% removed prokaryotes day-1
Piccard	Lots 'O Shrimp	J2-1241	LV24	0, 15, 20, 40	3	1.5	2	0.2	230.91	230.9 / 230.9	--	53878	26240 / 90260	13727.2	617.15	0	-0.0076058	0	0	0
Piccard	Plume	CTD004	Niskin 10	0, 10, 15, 20, 40	3	2	2	0.5	79.301	55.98 / 112	16.8191	51429	46810 / 56050	4618.13	29650.5	13.3948	0.00536286	0.00536286	1.09e-05	2.06541
Piccard	Shrimpocalypse	J2-1240	LV13	0, 10, 14, 22, 42	3	1.5	2	0.2	454.82	454.8 / 454.8	--	238590	108700 / 322000	65792.6	17003.1	316.974	0.0156869	0.0156869	5.54e-05	60.4241
Von Damm	Background	CTD002	Niskins 8-10	0, 10, 15, 20, 40	3	2	2	0.5	91.838	69.97 / 113.7	21.8661	37890	18470 / 56470	8608.43	4861.82	33.206	0.00295889	0.00295889	3.65e-05	8.04849
Von Damm	Mustard Stand	J2-1243	LV17	0, 10, 20, 40	2	1.5	2	0.2	259.77	230.9 / 288.6	28.8633	56677	42400 / 70950	14274.2	6601.49	0	-0.0054455	0	0	0
Von Damm	Plume	CTD001	Niskin 2	0, 10, 15, 25, 57	3	2	2	1	157.77	55.98 / 284.4	67.0986	16478	13850 / 19100	2623.94	34242.4	3.65479	0.00527423	0.00527423	9.24e-06	3.49931
Von Damm	Ravelin #2	J2-1238	LV13a	0, 10, 15, 21, 40	3	1.5	2	0.5	409.33	335.9 / 482.8	73.4702	71147.4	--	--	51890.9	6.85152	0.00347022	0.00347022	4.01e-06	3.94186
Von Damm	Shrimp Hole	J2-1244	LV13	0, 10, 15, 20, 40	2	1.5	2	0.2	385.72	377.8 / 393.6	7.87181	41983	38830 / 45130	3148.72	113354	0	-0.0019673	0	0	0
Von Damm	X-18	J2-1235	LV23 & Bio5	0, 15, 20, 40	2	1.5	2	0.5	314.87	209.9 / 419.8	104.957	111430	108500 / 114400	2973.79	3148.72	88.8963	0.00174443	0.00174443	3.32e-05	25.1196
Piccard	Shrimpocalypse	J2-1240	IGT3	0, 15, 25	1	0.15	--	--	384.84	384.8 / 384.8	--	238590	108700 / 322000	65792.6	5352.83	1077.93	0.0167943	0.0167943	0.000188	173.868
Von Damm	Old Man Tree	J2-1238	IGT4	0, 7, 25	1	0.15	--	--	349.86	349.9 / 349.9	--	71147.4	--	--	5352.83	72.0552	0.00376467	0.00376467	4.22e-05	35.4324
Von Damm	Ravelin #2	J2-1244	IGT4	0, 12, 20	1	0.15	--	--	944.62	944.6 / 944.6	--	71147.4	--	--	5352.83	403.136	0.0210627	0.0210627	0.000236	535.241
Von Damm	Ravelin #2	J2-1244	IGT5	0, 35, 40	1	0.15	--	--	629.74	629.7 / 629.7	--	71147.4	--	--	5352.83	0	-0.0028509	0	0	0
Piccard	Shrimpocalypse	J2-1240	IGT7*	--	--	--	--	--	524.79	524.8 / 524.8	--	238590	108700 / 322000	65792.6	--	--	--	--	--	--
If slope was negative, it is shown as a zero above
*IGT7 from Shrimpocalypse was used for counting eukaryotic cells ml-1, but the grazing treatments were not countable.

### Sheet: Table S3
Table S3. List of all variables and calculations for this study, related to grazing experiments (top) or estimates of carbon biomass. In addition to the variable used in associated R code, the equations, units, and references are also listed.
Grazing experiment calculations
Category	VAR (grazing.qmd)	Equation or value	Units	Description	Citation
Cell concentration for prokaryotes	PROK_ml	(Total cells counted * area of counting grid)/(Volume of sample * volume of grid * dilution factor)	cells/ml	Cells per ml for bacteria and archaea. If cell count was 'uncountable', the average of all cell counts was used (7.11x 10^4)
Cell concentration for eukaryotes	EUK_ml	(Total cells counted * area of counting grid)/(Volume of sample * volume of grid * dilution factor)	cells/ml	Cells per ml for eukaryotes
FLP per ingested cell	FLPperEuk	Derived from microscopy counts	FLP/cell	Concentration of FLP inoculated into each experiment
Time point for sample	Minutes	Minutes for T0	minutes	Time points in mintes
Slope of best fit line	FLPs grazer-1 min-1	lm_out <- lm(FLPperEuk ~ Minutes, data = INPUT)	FLPs grazer-1 min-1	Slope of best fit line, derived in R	Sherr and Sherr, 1993
FLP concentration at T0	FLP_ml	(Total cells counted * area of counting grid)/(Volume of sample * volume of grid * dilution factor)	cells/ml	FLP concentration after inoculation	Unrein et al. 2007
Clearance rate	CLEARANCE_RATE_ml	(FLPs grazer-1 min-1) * (60 minutes) / (FLP_ml)	nL or mL grazer-1 hr-1	Volume that a protistan grazer can clear within an hour	Unrein et al. 2007
Specific grazing rate per hr	Prokaryotes grazer-1 hr-1	Clearance rate_ml * PROK_ml	prokaryotes grazer-1 hr-1	Numer of prokaryotes that a protistan grazer can consume in an hour	Unrein et al. 2007
Grazing rate per day	GRAZE_RATE_DAY	(Specific grazing rate per hr) * 24 hours	prokaryotes grazer-1 day-1	Numer of prokaryotes that a protistan grazer can consume in a day	Unrein et al. 2007
Grazing effect per hour	GRAZING_EFFECT_hr	(Specific grazing rate per hr) * EUK_ml	prokaryotes ml-1 hr-1	Number of prokaryotes per ml that the protistan grazer population can consume in an hour	Unrein et al. 2007
Cells consumed per ml per day	GRAZING_EFFECT_day	(Specific grazing rate per hr) * 24 hours * EUK_ml	prokaryotes ml-1 day-1	Number of prokaryotes per ml that the protistan grazer population can consume in a day	Unrein et al. 2007
Turnover percentage	Bacteria turnover % per day	100* (GRAZING_EFFECT_day / PROK_ml)	% removed prokaryotes day-1	Percent of the prokaryotic population that the protistan grazers consume in a day	Unrein et al. 2007
Determination of cell biomass
Category	VAR (grazing.qmd)	Equation or value	Units	Description	Citation
Biovolume	BIOVOLUME	pi / (6 * d^2 * h)	um^3	Assumes cell is a prolate spherical shape; Estimate biovolume by using d and h from microscopy	Hillebrand et al. 1999
Cell biomass (dinos only)	pgC_cell_MD_dino	0.760 x Vol ^0.819	pg C per cell	C:vol relationship for dinoflagellates; Use biovolume estimate to calculate C per cell	Menden-Duer & Lessard 2000
Cell biomass (non-diatoms)	pgC_cell_MD_nodiatom	0.216 x Vol ^0.939	pg C per cell	C:vol relationship for protists, excluding diatoms; Use biovolume estimate to calculate C per cell	Menden-Duer & Lessard 2000
C conversion by volume	pgC_cell_RANGE (min, max, and mean)	80-360 fg C um^3	pg C per cell = (80-360 fg C um^3) * vol * (1/1000)	Broad range of carbon by volume based on multiple sources; pg C per cell = (80-360 fg C um^3) * vol * (1/1000); use min, max, and mean.	Strathmann, 1967; Borsheim and Bratbak, 1987; Choi and Stoecker, 1989; Putt and Stoecker, 1989; Verity et al., 1992
C conversion nano	c_n	2.6 pg C per cell	pg C per cell	Assumes average cell diameter of 3um, and a conversion rate of 0.183 pg C um^3; Volume = (4/3)*pi*r^3 = 2585 fg C per cell; convert to pg * (1 pg/1000 fg)	Caron et al. 1995
C conversion micro	c_m	138 pg C per cell	pg C per cell	Microplankton specific carbon conversion rate	Caron et al. 1995
C conversion bacteria	bac_carbon_Mor_fg	86 fg C per cell	fg C per cell	fg C derived from estimated cell volume and Khachikyan et al. 2019. (Range in Trembath-Reichert et al. 2021 was reported as 21-443 fg C per cell)	Khachikyan et al. 2019; Morono et al. 2011; Trembath-Reichert et al. 2021
C conversion bacteria	bac_carbon_Lof_fg	173 fg C per cell	fg C per cell	fg C per cell derived from McNichol et al. 2018 cell volume estimate	Loferer-Krobacher et al. 1998; McNichol et al. 2018
C conversion bacteria	bac_carbon (min, max, and mean)	10-20 fg C per cell	fg C per cell	fg C per cell dervied from broad range of sources; Smaller size range, likely more representative of oceanic bacteria. Use min, max, and mean	Lee and Fuhrman 1987; Fuhrman and Lee 1989

### Sheet: Table S4
Table S4. Calculation of microbial eukaryotic biovolume from Hillebrand et al. (Hillebrand et al. 1999) and estimate of carbon content cell-1 based on Menden-Deuer & Lessard 2000 (Menden-Deuer and Lessard 2000).
Experiment type	Environment type	h	d	Biovolume (um-3)	pg C cell-1 (dinoflagellates only)	pg C cell-1 (without diatoms)
IGT	vent	30.077	25.764	10453.5	1487.95	1283.92
IGT	vent	89.582	10	4690.5	771.867	604.963
Shipboard	BSW	14.595	8.036	493.495	122.071	73.0207
Shipboard	BSW	12.48	8.982	527.18	128.854	77.6915
Shipboard	vent	9.218	3.12	46.9834	17.7884	8.02435
IGT	vent	17.255	9.986	900.942	199.853	128.503
Shipboard	vent	41.153	21	9502.52	1376.14	1173.94
IGT	vent	10.282	4.136	92.0953	30.8691	15.0964
IGT	vent	29.776	25.852	10419.7	1484.01	1280.02
IGT	vent	10.991	4	92.078	30.8644	15.0937
Shipboard	vent	14.333	2	30.019	12.3254	5.269
Shipboard	vent	36.164	3	170.419	51.1007	26.906
Shipboard	BSW	16.206	14.924	1889.93	366.625	257.653
Shipboard	BSW	7	7	179.594	53.3432	28.2641
Shipboard	vent	10.069	5	131.803	41.403	21.138

### Sheet: Table S5
Table S5. Estimates of protistan biomass in pg C cell-1 derived from either biovolume or size fractionation approach. In addition to total eukaryotic biomass, table lists estimates based on size fraction, nano- (<20µm) versus micro- (>20µm).
Fraction	Vent field	Experiment type	Sample type	Average pg C ml-1	Maximum pg C ml-1	Minimum pg C ml-1	Carbon conversion strategy
totaleuk	Piccard	Bag	Non-vent	8656.31	8656.31	8656.31	bybiovolume
totaleuk	Piccard	Bag	Vent	142221	188661	95781.5	bybiovolume
totaleuk	Piccard	IGT	Vent	188661	217685	159636	bybiovolume
totaleuk	VD	Bag	Non-vent	17222.3	17222.3	17222.3	bybiovolume
totaleuk	VD	Bag	Vent	121251	169794	38094.9	bybiovolume
totaleuk	VD	IGT	Vent	237035	391833	145123	bybiovolume
microCONC	Piccard	Bag	Non-vent	1287.48	1287.48	1287.48	sizefrac
microCONC	Piccard	Bag	Vent	2414.02	4828.04	0	sizefrac
microCONC	Piccard	IGT	Vent	4828.04	9656.08	0	sizefrac
microCONC	VD	Bag	Non-vent	3156.4	3156.4	3156.4	sizefrac
microCONC	VD	Bag	Vent	2824.4	6879.96	0	sizefrac
microCONC	VD	IGT	Vent	8046.73	19312.2	0	sizefrac
nanoCONC	Piccard	Bag	Non-vent	181.926	181.926	181.926	sizefrac
nanoCONC	Piccard	Bag	Vent	845.957	1091.56	600.356	sizefrac
nanoCONC	Piccard	IGT	Vent	1091.56	1182.52	1000.59	sizefrac
nanoCONC	VD	Bag	Non-vent	350.746	350.746	350.746	sizefrac
nanoCONC	VD	Bag	Vent	706.783	1036.98	238.778	sizefrac
nanoCONC	VD	IGT	Vent	1334.13	2456	727.705	sizefrac
totaleuk	Piccard	Bag	Non-vent	1469.4	1469.4	1469.4	sizefrac
totaleuk	Piccard	Bag	Vent	3259.98	5919.6	600.356	sizefrac
totaleuk	Piccard	IGT	Vent	5919.6	10838.6	1000.59	sizefrac
totaleuk	VD	Bag	Non-vent	3507.14	3507.14	3507.14	sizefrac
totaleuk	VD	Bag	Vent	3531.19	7753.2	238.778	sizefrac
totaleuk	VD	IGT	Vent	9380.86	20494.7	2456	sizefrac
